# Engineering the NAT–ULT module increases seed number per pod in soybean

**DOI:** 10.64898/2026.10.09.758010

**Authors:** Cuong X. Nguyen, Jae hyo Song, Vikranth Kumar, Manh V. Nguyen, Sterling Evans, Shunhong Dai, Minviluz G. Stacey

## Abstract

Seed number per pod is a major soybean yield-component trait, yet experimentally validated causal modules remain poorly defined. Here, we identify and functionally validate a soybean NAT–ULT regulatory module controlling ovule and seed number per pod. Through a visual screen of a fast-neutron-irradiated Glycine max cv. Williams 82 population, we isolated MO27, which increased four-seeded pod frequency from approximately 2–4% in wild type to 27–30%, without major changes in plant architecture, total pod number, or seed morphology. Comparative genome hybridization mapped the phenotype to a 46.7-kb chromosome 2 deletion containing *GmNAT1* and chromosome 6 deletions encompassing *GmULT-B1* and *GmULT-B3*. Ovule-clearing analysis showed that increased seed number originated before fertilization through elevated formation of four-ovule ovaries. CRISPR/Cas9-mediated mutagenesis of *GmNAT1*, *GmULT-B1*, and *GmULT-B3* increased four-seeded pod frequency without detectable penalties in 100-seed weight, total pod number, or plant height. Tomato *SlULT* triple mutants also increased floral organ and locule number, supporting conserved ULT-like function in reproductive organ patterning. RNA-seq interaction analysis revealed a chromosome 6-dominant transcriptional state, accompanied by selective non-additive reprogramming of hormone/ovule-number and cell-wall-remodeling modules. Integrated genetic and transcriptomic analyses support a hierarchical model in which NAT–ULT perturbation may enhance meristematic competence and remodel reproductive developmental programs, while additional fast-neutron-background-associated transcriptional changes may further modulate the phenotype. These findings define NAT–ULT as a molecular target for engineering soybean seed number per pod.
