## Supplementary Table S1 for "Engineering the NAT–ULT module increases seed number per pod in soybean"

### Sheet: v2_gene_list_checked
Supplementary Table S1. Genes overlapping fast neutron–induced deletion intervals in soybean (Glyma.Wm82.a2.v1)
Summary
Region	Deletion coordinate	Deletion size (bp)	Gene count
Chr02	Chr02:38650331..38697099 (46.8 Kb)	46768	2
Chr06-small	Chr06:38816664..39041158 (224.5 Kb)	224494	9
Chr06-large	Chr06:41738088..42389063 (651.0 Kb)	650975	32
Region	Deletion coordinate	Deletion size (bp)	Gene no. within region	Soybean gene ID (a2.v1)	Alias	Start	End	Strand	Best-hit Arabidopsis gene ID	Arabidopsis symbol	Description	Note
Chr02	Chr02:38650331..38697099 (46.8 Kb)	46768	1	Glyma.02g201900	Glyma.02g201900.Wm82.a2.v1	38654370	38655465	-	AT2G36145.1
Chr02	Chr02:38650331..38697099 (46.8 Kb)	46768	2	Glyma.02g202000	Glyma.02g202000.Wm82.a2.v1	38655715	38659714	+	AT3G52610.1			GmATAC
Chr06-small	Chr06:38816664..39041158 (224.5 Kb)	224494	1	Glyma.06g238000	Glyma.06g238000.Wm82.a2.v1	38819775	38835936	-	AT3G15220.1		Protein kinase superfamily protein
Chr06-small	Chr06:38816664..39041158 (224.5 Kb)	224494	2	Glyma.06g238100	Glyma.06g238100.Wm82.a2.v1	38902969	38904600	+	AT3G60030.1	SPL4	squamosa promoter-binding protein-like 12
Chr06-small	Chr06:38816664..39041158 (224.5 Kb)	224494	3	Glyma.06g238200	Glyma.06g238200.Wm82.a2.v1	38907277	38911596	-	AT3G15260.1		Protein phosphatase 2C family protein
Chr06-small	Chr06:38816664..39041158 (224.5 Kb)	224494	4	Glyma.06g238300	Glyma.06g238300.Wm82.a2.v1	38950662	38951966	+	AT1G53163.1
Chr06-small	Chr06:38816664..39041158 (224.5 Kb)	224494	5	Glyma.06g238400	Glyma.06g238400.Wm82.a2.v1	38959300	38962750	-	AT5G53900.2		Serine/threonine-protein kinase WNK (With No Lysine)-related
Chr06-small	Chr06:38816664..39041158 (224.5 Kb)	224494	6	Glyma.06g238500	Glyma.06g238500.Wm82.a2.v1	38999067	39014707	-	AT3G14690.1	CYP72A15	cytochrome P450, family 72, subfamily A, polypeptide 15
Chr06-small	Chr06:38816664..39041158 (224.5 Kb)	224494	7	Glyma.06g238600	Glyma.06g238600.Wm82.a2.v1	39006365	39006571	+
Chr06-small	Chr06:38816664..39041158 (224.5 Kb)	224494	8	Glyma.06g238700	Glyma.06g238700.Wm82.a2.v1	39010283	39014707	-	AT5G53890.1	AtPSKR2,PSKR2	phytosylfokine-alpha receptor 2
Chr06-small	Chr06:38816664..39041158 (224.5 Kb)	224494	9	Glyma.06g238800	Glyma.06g238800.Wm82.a2.v1	39026864	39027160	+	AT1G05810.1	ARA,ARA-1,ATRAB11D,ATRABA5E,RABA5E	RAB GTPase homolog A5E
Chr06-large	Chr06:41738088..42389063 (651.0 Kb)	650975	1	Glyma.06g247300	Glyma.06g247300.Wm82.a2.v1	41739324	41740616	+	AT4G15520.1		tRNA/rRNA methyltransferase (SpoU) family protein
Chr06-large	Chr06:41738088..42389063 (651.0 Kb)	650975	2	Glyma.06g247400	Glyma.06g247400.Wm82.a2.v1	41744193	41746451	+
Chr06-large	Chr06:41738088..42389063 (651.0 Kb)	650975	3	Glyma.06g247500	Glyma.06g247500.Wm82.a2.v1	41753538	41754745	+
Chr06-large	Chr06:41738088..42389063 (651.0 Kb)	650975	4	Glyma.06g247600	Glyma.06g247600.Wm82.a2.v1	41755881	41769324	+	AT3G11910.1	UBP13	ubiquitin-specific protease 13
Chr06-large	Chr06:41738088..42389063 (651.0 Kb)	650975	5	Glyma.06g247700	Glyma.06g247700.Wm82.a2.v1	41785557	41786551	-	AT4G27435.1		Protein of unknown function (DUF1218)
Chr06-large	Chr06:41738088..42389063 (651.0 Kb)	650975	6	Glyma.06g247800	Glyma.06g247800.Wm82.a2.v1	41789977	41790865	+	AT1G67580.1		Protein kinase superfamily protein
Chr06-large	Chr06:41738088..42389063 (651.0 Kb)	650975	7	Glyma.06g247900	Glyma.06g247900.Wm82.a2.v1	41822852	41824842	+	AT5G02960.1		Ribosomal protein S12/S23 family protein
Chr06-large	Chr06:41738088..42389063 (651.0 Kb)	650975	8	Glyma.06g248000	Glyma.06g248000.Wm82.a2.v1	41867256	41868168	+
Chr06-large	Chr06:41738088..42389063 (651.0 Kb)	650975	9	Glyma.06g248100	Glyma.06g248100.Wm82.a2.v1	41883381	41884027	+	AT1G73910.1	ARP4A,ATARP4A	actin-related proteins 4A
Chr06-large	Chr06:41738088..42389063 (651.0 Kb)	650975	10	Glyma.06g248200	Glyma.06g248200.Wm82.a2.v1	41892792	41893544	-	AT3G24310.1	ATMYB71,MYB305	myb domain protein 305
Chr06-large	Chr06:41738088..42389063 (651.0 Kb)	650975	11	Glyma.06g248300	Glyma.06g248300.Wm82.a2.v1	41895804	41896076	+	AT5G55850.1	NOI	RPM1-interacting protein 4 (RIN4) family protein
Chr06-large	Chr06:41738088..42389063 (651.0 Kb)	650975	12	Glyma.06g248400	Glyma.06g248400.Wm82.a2.v1	41908879	41910335	+	AT2G14830.1		Regulator of Vps4 activity in the MVB pathway protein
Chr06-large	Chr06:41738088..42389063 (651.0 Kb)	650975	13	Glyma.06g248500	Glyma.06g248500.Wm82.a2.v1	41914266	41914469	+	AT2G20875.1	EPF1	epidermal patterning factor 1
Chr06-large	Chr06:41738088..42389063 (651.0 Kb)	650975	14	Glyma.06g248600	Glyma.06g248600.Wm82.a2.v1	41943939	41944252	-	AT4G02210.1
Chr06-large	Chr06:41738088..42389063 (651.0 Kb)	650975	15	Glyma.06g248700	Glyma.06g248700.Wm82.a2.v1	41969612	41972774	+	AT1G52900.1		Toll-Interleukin-Resistance (TIR) domain family protein
Chr06-large	Chr06:41738088..42389063 (651.0 Kb)	650975	16	Glyma.06g248800	Glyma.06g248800.Wm82.a2.v1	41998757	42002205	+	AT4G27420.1		ABC-2 type transporter family protein
Chr06-large	Chr06:41738088..42389063 (651.0 Kb)	650975	17	Glyma.06g248900	Glyma.06g248900.Wm82.a2.v1	42013055	42015422	+	AT4G27410.2	ANAC072,RD26	NAC (No Apical Meristem) domain transcriptional regulator superfamily protein
Chr06-large	Chr06:41738088..42389063 (651.0 Kb)	650975	18	Glyma.06g249000	Glyma.06g249000.Wm82.a2.v1	42027293	42033075	-			Zinc knuckle
Chr06-large	Chr06:41738088..42389063 (651.0 Kb)	650975	19	Glyma.06g249100	Glyma.06g249100.Wm82.a2.v1	42079579	42082464	+	AT3G15510.1	ANAC056,ATNAC2,NAC2,NARS1	NAC domain containing protein 2
Chr06-large	Chr06:41738088..42389063 (651.0 Kb)	650975	20	Glyma.06g249200	Glyma.06g249200.Wm82.a2.v1	42091059	42092893	+	AT3G15518.1
Chr06-large	Chr06:41738088..42389063 (651.0 Kb)	650975	21	Glyma.06g249300	Glyma.06g249300.Wm82.a2.v1	42115744	42121879	-	AT3G15520.1		Cyclophilin-like peptidyl-prolyl cis-trans isomerase family protein
Chr06-large	Chr06:41738088..42389063 (651.0 Kb)	650975	22	Glyma.06g249400	Glyma.06g249400.Wm82.a2.v1	42126309	42127851	-	AT5G54400.1		S-adenosyl-L-methionine-dependent methyltransferases superfamily protein
Chr06-large	Chr06:41738088..42389063 (651.0 Kb)	650975	23	Glyma.06g249500	Glyma.06g249500.Wm82.a2.v1	42137389	42145665	-	AT5G54390.1	AHL,ATAHL,HL	HAL2-like
Chr06-large	Chr06:41738088..42389063 (651.0 Kb)	650975	24	Glyma.06g249600	Glyma.06g249600.Wm82.a2.v1	42157009	42157761	+	AT1G52855.1
Chr06-large	Chr06:41738088..42389063 (651.0 Kb)	650975	25	Glyma.06g249700	Glyma.06g249700.Wm82.a2.v1	42199807	42201785	-	AT5G54370.1		Late embryogenesis abundant (LEA) protein-related
Chr06-large	Chr06:41738088..42389063 (651.0 Kb)	650975	26	Glyma.06g249800	Glyma.06g249800.Wm82.a2.v1	42217001	42218427	+	AT5G45870.1	PYL12,RCAR6	PYR1-like 12
Chr06-large	Chr06:41738088..42389063 (651.0 Kb)	650975	27	Glyma.06g249900	Glyma.06g249900.Wm82.a2.v1	42262609	42263285	-	AT2G17930.1		Phosphatidylinositol 3- and 4-kinase family protein with FAT domain
Chr06-large	Chr06:41738088..42389063 (651.0 Kb)	650975	28	Glyma.06g250000	Glyma.06g250000.Wm82.a2.v1	42289101	42290843	+	AT5G54370.1		Late embryogenesis abundant (LEA) protein-related
Chr06-large	Chr06:41738088..42389063 (651.0 Kb)	650975	29	Glyma.06g250100	Glyma.06g250100.Wm82.a2.v1	42299582	42304722	+	AT3G13682.1	LDL2	LSD1-like2
Chr06-large	Chr06:41738088..42389063 (651.0 Kb)	650975	30	Glyma.06g250200	Glyma.06g250200.Wm82.a2.v1	42331132	42332704	-
Chr06-large	Chr06:41738088..42389063 (651.0 Kb)	650975	31	Glyma.06g250300	Glyma.06g250300.Wm82.a2.v1	42331997	42335091	+	AT2G20825.1	ULT2	Developmental regulator, ULTRAPETALA	GmULT-B1
Chr06-large	Chr06:41738088..42389063 (651.0 Kb)	650975	32	Glyma.06g250400	Glyma.06g250400.Wm82.a2.v1	42365447	42367705	+	AT2G20825.1	ULT2	Developmental regulator, ULTRAPETALA
