## Supplementary Table S2 for "Engineering the NAT–ULT module increases seed number per pod in soybean"

### Sheet: Table S2
Supplementary Table S2. Chi-square goodness-of-fit test for BC1F2 segregation of the 4-seeded pod phenotype
Observed counts combined BC1F2 populations generated from backcrosses of MO27 to Williams 82 and Maverick. Plants were classified as mutant when the frequency of 4-seeded pods exceeded 11% per plant.
Phenotypic class	Classification criterion	Observed count (O)	Expected ratio	Expected count (E)	O − E	χ² contribution
Wild type / non-mutant	≤11% 4-seeded pods per plant	329	15/16	327.188	1.8125	0.0100406
Mutant	>11% 4-seeded pods per plant	20	1/16	21.8125	-1.8125	0.150609
Total		349	15:1	349		0.160649
Test summary	Value
Expected segregation model	15 wild type/non-mutant : 1 mutant
Degrees of freedom	1
χ² statistic	0.160649
p-value	0.688559
Statistical test	Chi-square goodness-of-fit test
