## Supplementary Table S4 for "Engineering the NAT–ULT module increases seed number per pod in soybean"

### Sheet: Sheet1
Supplementary Table S4. Primer sequences used for this study
Primer Name	Sequence (5′–3′)	Purpose
02g-geno-F	acaccccaatacaacattgacag	Genotyping
02g-geno-R	tgcccttgccacgtggcacgag	Genotyping
06g-geno-F	aagctccatggcacaatgctgg	Genotyping
06g-geno-R	gttcacctctgttgaaaccg	Genotyping
GmNAT-gRNA-F1	GATTGTCGGGAACTGAGGATTGGG	gRNA-cloning
GmNAT-gRNA-R1	AAACCCCAATCCTCAGTTCCCGAC	gRNA-cloning
GmNAT-gRNA-F2	GATTGAGGATCTGGGTCAGGGGGT	gRNA-cloning
GmNAT-gRNA-R2	AAACACCCCCTGACCCAGATCCTC	gRNA-cloning
GmULT-B1/3-gRNA-F1	GATTGCTTCACCTCTGTTGAAACCG	gRNA-cloning
GmULT-B1/3-gRNA-R1	AAACCGGTTTCAACAGAGGTGAAG	gRNA-cloning
GmULT-B1/3-gRNA-F2	GATTGTCACTTGTGAGTGCTGCCCT	gRNA-cloning
GmULT-B1/3-gRNA-R2	AAACAGGGCAGCACTCACAAGTGA	gRNA-cloning
SlULT1-gRNA-F1	GATTGCAATGGAGAATGGTGCGGA	gRNA-cloning
SlULT1-gRNA-R1	AAACTCCGCACCATTCTCCATTGC	gRNA-cloning
SlULT1-gRNA-F2	GATTGAGGAGTTGCGTGAGATAAG	gRNA-cloning
SlULT1-gRNA-R2	AAACCTTATCTCACGCAACTCCTC	gRNA-cloning
SlULT2/3-gRNA-F1	GATTGGTTACCATGGCTGCCCTGA	gRNA-cloning
SlULT2/3-gRNA-R1	AAACTCAGGGCAGCCATGGTAACC	gRNA-cloning
F-sol09g9990-geno	TCTCTCAGTAATGGCTGAGCAAGG	Gentyping
R-sol09g9990-geno	AGAAGATATCCGTGTCGGAATCTG	Gentyping
F-sol07g4450-gen	ACTGACTCCGTGGAGATGCGTGC	Gentyping
R-sol07g4450-gen	ACCTTCAGTGCATCCAGGAGTAC	Gentyping
F-sol-12g010755-geno	ATGTTTTGCGAAGAGGAGCTACG	Gentyping
R-sol-12g010755-geno	TGTACTATAGCAAACATATAGATG	Gentyping
02G158000_RT-F	GCTGCTGGATTCAGTTCACAC	qRT-PCR
02G158000_RT-R	AAAATTCCCTCGAGGCTCCC	qRT-PCR
02G231600_RT-F	ATACAAATCCGCCACCTGCA	qRT-PCR
02G231600_RT-R	AGCCCCAACCCAACAATGAA	qRT-PCR
07G181600_RF-F	CCCAAGAAGGACTCGTTGGT	qRT-PCR
07G181600_RF-R	GGTTGACAACTCCTGAGCCT	qRT-PCR
08G068200_RT-F	GACCGGGTTCGCTTCCTTTA	qRT-PCR
08G068200_RT-R	AAACGGCCAAAGCATTGACC	qRT-PCR
13G256900_RT-F	TCTTCCCCCACACCGTTTTT	qRT-PCR
13G256900_RT-R	TGGCGATCGAGAATGCAGAA	qRT-PCR
02G202000_RT-F	TCAACCGTAACTCGTGGCAA	qRT-PCR
02G202000_RT-R	TCCACATGGACTTCTTGCCC	qRT-PCR
06G250300_RT-F	TGAAGAGAAATCTGGTCTGCC	qRT-PCR
06G250300_RT-R	GTTGAGGTGGATTCCCTTGA	qRT-PCR
17G186600_RT-F	CTGCGTTGTGTTGCTTTGG	qRT-PCR
17G186600_RT-R	AGAGGAAGAAGAGCAAACAGC	qRT-PCR
15G134200_RT-F	TCTCCGACTGTAACCCTAAGC	qRT-PCR
15G134200_RT-R	GGAATAGAAAGCAACACGACA	qRT-PCR
07G205200_RT-F	AGCAACACCATGTGAACCCA	qRT-PCR
07G205200_RT-R	CCCCTTCAAGCGAGTCACAT	qRT-PCR
18G271900_RT-F	TGGCTGCCAAAGGAACTCAT	qRT-PCR
18G271900_RT-R	TGAACTTGGGTTGGGCACAT	qRT-PCR
01G008230_RT-F	ATACGCAGCCATCGAGGTTT	qRT-PCR
01G008230_RT-R	CATTGTCCATCGTCGTCCCT	qRT-PCR
04g009180_RT-F	GCCAATTGTATGTGCGGCAA	qRT-PCR
04g009180_RT-F	GCGCCGGTGAAATCATTTGT	qRT-PCR
05g013370_RT-F	GGAATGGGGTTGTTGGAGGAT	qRT-PCR
05g013370_RT-R	ACTCAGCCGCCATAGCAATT	qRT-PCR
06g082260_RT-F	GAATTGCACTCCTGGCCCTA	qRT-PCR
06g082260_RT-R	GGCCTGCAGCAATGAAGTTC	qRT-PCR
03G114910_RT-F	GTTGGAGGTCAAGCCACAGA	qRT-PCR
03G114910_RT-R	CGCCTCTGCAGCAATTTGAA	qRT-PCR
02G077080_RT-F	TAGATTGCAGCCACTGGTGT	qRT-PCR
02G077080_RT-R	GCGCCAATGATTGCTACGTT	qRT-PCR
10g049850_RT-F	ATGGAGTTTTTGAGTCTTCTGC	qRT-PCR
10g049850_RT-R	GCTGCGTTTCTGGCTTAGG	qRT-PCR
